# Challenges and opportunities for integrating genetic diversity monitoring in megadiverse countries: reflections from Mexico

**DOI:** 10.64898/2026.09.26.754592

**Authors:** Alicia Mastretta-Yanes, Libertad Arredondo Amezcua, Alexander Llanes-Quevedo, María Camila Latorre-Cárdenas, Juan Francisco Ornelas, Santiago Ramírez Barahona, Eugenia Zarza, Rossana Amaro-García, Francisca Acevedo Gasman, Valeria Alavez, Caroline Burgeff, Andrea Cruz-Angón, Rusby G. Contreras-Díaz, María Andrea Orjuela Restrepo, Oswaldo Oliveros-Galindo, Melissa Ríos-López, Diana María Rivera-Rodríguez, José de Jesús Sánchez-González, Sofía Suárez-Acuña, Jessica M. da Silva, Sean Hoban, Viktoria Köppä, Linda Laikre, Ana Wegier

## Abstract

Megadiverse countries concentrate most of the World’s biodiversity. These countries encompass different levels of research infrastructure, and nearly all of them have been historically committed to the Convention of Biological Diversity, often setting precedents and leading new approaches. Here, we ask whether the assessment of genetic diversity indicators provide novel insights for biodiversity management and conservation in one of those countries, Mexico. We evaluated the first national application of the Kunming-Montreal Global Biodiversity Framework (GBF), genetic diversity indicators in Mexico. The data covered 97 taxa across diverse ecosystem types and taxonomic groups, including crop wild relatives, to assess the capacity of genetic diversity indicators to provide novel insights, as well as their relevance for strengthening national conservation strategies. We calculated two indicators: the proportion of populations with an effective population size greater than 500 (Ne 500) and the proportion of populations maintained (PM). Data were sufficient to estimate the Ne 500 indicator for 47 taxa and the PM for 28 taxa, with mean indicator values of 0.217 and 0.936, respectively. Species’ geographic range was positively associated with Ne 500, whereas national endemicity had no significant effect. Comparisons with the IUCN Red List and Mexico’s national extinction-risk legislation revealed that genetic vulnerability occurs even among taxa not currently recognized as threatened. Our findings highlight a gap in legal recognition of genetic diversity protection that could be strengthened by incorporating population-level assessments focused on maintaining adaptive potential in the long-term. Additionally, the indicators allowed to highlight conservation concerns within crop wild relatives, though fully realizing their potential requires integrating the entire wild-to-domesticated complex. The Mexican experience highlights that the main challenge for scaling the monitoring of genetic diversity is not only generating new data, but integrating existing information into systems that strengthen collaboration and communication among researchers, local communities, and government institutions.
