## Supplementary material for "Challenges and opportunities for integrating genetic diversity monitoring in megadiverse countries: reflections from Mexico": TableS1

### Sheet: TableS1
	taxon	taxonomic_group	animal_plant	national_endemic	species_range	cwr	global_IUCN	cat_NOM059	indicatorNe	indicatorPM
34	Ambystoma altamirani	amphibian	animals	yes	restricted	no	en	amenazada	0	NA
35	Ambystoma granulosum	amphibian	animals	yes	restricted	no	en	sujeta a protecci√≥n especial	0	NA
2	Amazilia yucatanensis	bird	animals	no	wide ranging	no	lc	no evaluada	NA	NA
67	Calocitta formosa	bird	animals	no	wide ranging	no	lc	no evaluada	NA	NA
22	Campylopterus curvipennis	bird	animals	no	wide ranging	no	lc	sujeta a protecci√≥n especial	NA	NA
47	Campylorhynchus rufinucha	bird	animals	no	wide ranging	no	lc	amenazada	NA	NA
70	Cyclarhys gujanensis	bird	animals	no	restricted	no	lc	sujeta a protecci√≥n especial	NA	NA
23	Cynanthus sordidus	bird	animals	yes	restricted	no	lc	no evaluada	NA	NA
20	Doricha eliza	bird	animals	yes	restricted	no	nt	en peligro de extinci√≥n	NA	NA
78	Egretta rufescens dickeyi	bird	animals	no	wide ranging	no	nt	en peligro de extinci√≥n	NA	NA
41	Icterus gularis	bird	animals	no	wide ranging	no	lc	no evaluada	1	NA
21	Lampornis amethystinus	bird	animals	no	wide ranging	no	lc	no evaluada	NA	NA
69	Leptotila verreauxi	bird	animals	no	wide ranging	no	lc	no evaluada	NA	NA
49	Melanerpes aurifrons	bird	animals	no	wide ranging	no	lc	no evaluada	NA	NA
44	Melanerpes santacruzi	bird	animals	no	wide ranging	no	lc	no evaluada	NA	NA
40	Saltator atriceps	bird	animals	no	wide ranging	no	lc	no evaluada	NA	NA
3	Selasphorus platycercus	bird	animals	no	wide ranging	no	lc	no evaluada	NA	NA
8	Xenospiza baileyi	bird	animals	yes	restricted	no	en	en peligro de extinci√≥n	0	0.666667
68	Xiphorhynchus flavigaster	bird	animals	no	wide ranging	no	lc	no evaluada	NA	NA
79	Chirostoma estor	fish	animals	yes	restricted	no	en	no evaluada	NA	NA
6	Bombus ephippiatus	invertebrate	animals	no	wide ranging	no	lc	no evaluada	NA	1
46	Alouatta palliata mexicana	mammal	animals	no	wide ranging	no	vu	en peligro de extinci√≥n	0	1
48	Alouatta palliata mexicana	mammal	animals	no	wide ranging	no	vu	en peligro de extinci√≥n	NA	NA
52	Alouatta pigra	mammal	animals	no	wide ranging	no	en	en peligro de extinci√≥n	NA	NA
76	Lontra longicaudis	mammal	animals	no	wide ranging	no	nt	amenazada	NA	NA
45	Procyon pygmaeus	mammal	animals	yes	restricted	no	cr	en peligro de extinci√≥n	0	1
75	Tapirus bairdii	mammal	animals	no	wide ranging	no	en	en peligro de extinci√≥n	0	0.6
91	Abronia deppii	reptile	animals	yes	restricted	no	en	amenazada	NA	NA
43	Bipes biporus	reptile	animals	yes	restricted	no	lc	sujeta a protecci√≥n especial	NA	NA
39	Crotalus catalinensis	reptile	animals	yes	restricted	no	cr	amenazada	NA	1
27	Ctenosaura acanthura	reptile	animals	no	wide ranging	no	lc	sujeta a protecci√≥n especial	0	NA
16	Ctenosaura macrolopha	reptile	animals	yes	wide ranging	no	lc	no evaluada	NA	NA
7	Ctenosaura pectinata	reptile	animals	yes	wide ranging	no	lc	amenazada	0	NA
90	Kinosternon integrum	reptile	animals	yes	wide ranging	no	lc	sujeta a protecci√≥n especial	NA	NA
77	Kinosternon vogti	reptile	animals	yes	restricted	no	cr	en peligro de extinci√≥n	1	NA
42	Uma exsul	reptile	animals	yes	restricted	no	en	en peligro de extinci√≥n	1	NA
54	Arenaria bryoides	angiosperm	plants	no	restricted	no	not_assessed	sujeta a protecci√≥n especial	0	1
73	Berberis alpina	angiosperm	plants	yes	restricted	no	not_assessed	no evaluada	0	NA
51	Carica papaya	angiosperm	plants	no	wide ranging	yes	dd	no evaluada	0.333333	1
50	Castilleja tolucensis	angiosperm	plants	yes	restricted	no	not_assessed	amenazada	0.4	0.875
12	Ceiba aesculifolia	angiosperm	plants	no	wide ranging	no	lc	no evaluada	NA	NA
55	Cerastium purpusii	angiosperm	plants	yes	restricted	no	not_assessed	no evaluada	0	NA
63	Chionolaena lavandulifolia	angiosperm	plants	yes	restricted	no	not_assessed	no evaluada	0	NA
28	Chiranthodendron pentadactylon	angiosperm	plants	no	unknown	no	lc	amenazada	NA	NA
98	Cucurbita argyrosperma sororia	angiosperm	plants	yes	restricted	yes	lc	no evaluada	NA	NA
56	Draba nivicola	angiosperm	plants	yes	restricted	no	not_assessed	amenazada	0	NA
72	Eryngium proteiflorum	angiosperm	plants	yes	restricted	no	not_assessed	sujeta a protecci√≥n especial	0	NA
57	Festuca livida	angiosperm	plants	no	restricted	no	not_assessed	no evaluada	0.5	NA
89	Gossypium aridum	angiosperm	plants	yes	restricted	yes	vu	sujeta a protecci√≥n especial	NA	1
88	Gossypium davidsonii	angiosperm	plants	yes	restricted	yes	vu	sujeta a protecci√≥n especial	0	1
83	Gossypium gossypioides	angiosperm	plants	yes	unknown	yes	vu	sujeta a protecci√≥n especial	NA	1
80	Gossypium harknessii	angiosperm	plants	yes	restricted	yes	en	en peligro de extinci√≥n	NA	1
86	Gossypium laxum	angiosperm	plants	yes	restricted	yes	en	amenazada	NA	1
87	Gossypium lobatum	angiosperm	plants	yes	restricted	yes	en	amenazada	0	1
84	Gossypium schwendimanii	angiosperm	plants	yes	restricted	yes	en	en peligro de extinci√≥n	NA	1
85	Gossypium thurberi	angiosperm	plants	no	restricted	yes	en	amenazada	NA	1
81	Gossypium trilobum	angiosperm	plants	yes	restricted	yes	en	en peligro de extinci√≥n	0	1
82	Gossypium turneri	angiosperm	plants	yes	unknown	yes	cr	en peligro de extinci√≥n	NA	1
30	Liquidambar styraciflua	angiosperm	plants	no	wide ranging	no	lc	no evaluada	0.75	NA
31	Magnolia pedrazae	angiosperm	plants	yes	restricted	no	en	no evaluada	0	NA
33	Magnolia schiedeana	angiosperm	plants	yes	restricted	no	vu	amenazada	0	NA
14	Moussonia deppeana	angiosperm	plants	yes	wide ranging	no	not_assessed	no evaluada	NA	NA
11	Pachycereus grandis	angiosperm	plants	yes	restricted	no	vu	no evaluada	NA	NA
15	Palicourea padifolia	angiosperm	plants	no	wide ranging	no	lc	no evaluada	NA	NA
19	Psittacanthus auriculatus	angiosperm	plants	yes	restricted	no	not_assessed	no evaluada	NA	NA
29	Psittacanthus calyculatus	angiosperm	plants	no	wide ranging	no	not_assessed	no evaluada	1	NA
25	Psittacanthus mayanus	angiosperm	plants	no	wide ranging	no	not_assessed	no evaluada	NA	NA
26	Psittacanthus rhynchanthus	angiosperm	plants	no	wide ranging	no	not_assessed	no evaluada	NA	NA
18	Psittacanthus schiedeanus	angiosperm	plants	no	wide ranging	no	not_assessed	no evaluada	NA	NA
24	Psittacanthus sonorae	angiosperm	plants	yes	restricted	no	not_assessed	no evaluada	NA	NA
65	Quercus brandegeei	angiosperm	plants	yes	restricted	no	en	no evaluada	0	NA
59	Quercus deserticola	angiosperm	plants	yes	wide ranging	no	lc	no evaluada	0.666667	NA
58	Quercus glaucoides	angiosperm	plants	yes	wide ranging	no	lc	no evaluada	1	NA
62	Quercus hirtifolia	angiosperm	plants	yes	restricted	no	en	no evaluada	0	NA
60	Quercus peduncularis	angiosperm	plants	no	wide ranging	no	lc	no evaluada	0.5	NA
17	Rhipsalis baccifera	angiosperm	plants	no	wide ranging	no	lc	no evaluada	NA	NA
64	Salix bonplandiana	angiosperm	plants	no	wide ranging	no	lc	no evaluada	0.8	NA
61	Salix humboldtiana	angiosperm	plants	no	wide ranging	no	lc	no evaluada	0.555556	NA
53	Sedum minimum	angiosperm	plants	yes	restricted	no	not_assessed	no evaluada	0	1
66	Senecio mairetianus	angiosperm	plants	no	restricted	no	not_assessed	no evaluada	0	NA
71	Stenocereus pruinosus	angiosperm	plants	yes	wide ranging	yes	lc	no evaluada	NA	NA
38	Stenocereus quevedonis	angiosperm	plants	yes	restricted	yes	lc	no evaluada	NA	0.8
95	Zea diploperennis	angiosperm	plants	yes	restricted	yes	en	amenazada	0	1
9	Zea luxurians	angiosperm	plants	no	restricted	yes	vu	amenazada	0	0.5
97	Zea mays mexicana	angiosperm	plants	yes	wide ranging	yes	lc	no evaluada	0.333333	1
96	Zea mays parviglumis	angiosperm	plants	yes	wide ranging	yes	lc	no evaluada	NA	1
94	Zea perennis	angiosperm	plants	yes	restricted	yes	cr	en peligro de extinci√≥n	0	1
93	Dioon caputoi	gymnosperm	plants	yes	restricted	no	en	en peligro de extinci√≥n	0	NA
92	Dioon edule	gymnosperm	plants	yes	wide ranging	no	nt	en peligro de extinci√≥n	0	NA
13	Juniperus blancoi	gymnosperm	plants	yes	restricted	no	nt	no evaluada	0	0.888889
1	Juniperus monticola	gymnosperm	plants	yes	wide ranging	no	lc	sujeta a protecci√≥n especial	0.363636	0.882353
74	Pinus ayacahuite	gymnosperm	plants	no	wide ranging	no	lc	no evaluada	NA	NA
10	Pinus strobiformis	gymnosperm	plants	no	restricted	no	lc	sujeta a protecci√≥n especial	NA	NA
37	Podocarpus guatemalensis	gymnosperm	plants	no	restricted	no	lc	no evaluada	0	NA
36	Podocarpus matudae	gymnosperm	plants	no	restricted	no	vu	sujeta a protecci√≥n especial	0	NA
4	Alsophila firma	pteridophytes	plants	no	restricted	no	not_assessed	en peligro de extinci√≥n	NA	NA
32	Cyathea aristata	pteridophytes	plants	yes	restricted	no	not_assessed	sujeta a protecci√≥n especial	0	NA
5	Cyathea bicrenata	pteridophytes	plants	no	restricted	no	not_assessed	sujeta a protecci√≥n especial	NA	NA

### Sheet: dictionary
taxon	Scientific name of the taxon
taxonomic_group	broad taxonomic group within plants or animals
anima_plant	whether the taxon corresponds to an animal or plant
national_endemic	whether the taxon is a national endemic of Mexico
species_range	type of distribution range (restricted or wide)
cwr	whether the taxon is considered a crop wild relative
global_IUCN	IUCN Red List conservation status classification for each species. Categories are: CR (Critically Endangered), EN (Endangered), VU (Vulnerable), NT (Near Threatened), LC (Least Concern), DD (Data Deficient), not_assessed.
cat_NOM059	Mexican official conservation status classification based on NOM-059-SEMARNAT standard. Categories are: Amenazada (Threatened), En peligro de extinción (In Danger of Extinction), Sujeta a protección especial (Under Special Protection), No evaluada (Not Evaluated).
indicatorNe	Value of the Ne 500 indicator
indicatorPM	Value of the Proportion of Maintined populations indicator
